# Serological surveillance for wild rodent infection with SARS-CoV-2 in Europe

**DOI:** 10.1101/2022.08.02.502439

**Authors:** Vincent Bourret, Lara Dutra, Hussein Alburkat, Sanna Mäki, Ella Lintunen, Marine Wasniewski, Ravi Kant, Maciej Grzybek, Vinaya Venkat, Hayder Asad, Julien Pradel, Marie Bouilloud, Herwig Leirs, Valeria Carolina Colombo, Vincent Sluydts, Peter Stuart, Andrew McManus, Jana A. Eccard, Jasmin Firozpoor, Christian Imholt, Joanna Nowicka, Aleksander Goll, Nathan Ranc, Guillaume Castel, Nathalie Charbonnel, Tarja Sironen

**Affiliations:** University of Helsinki: Medicum, 00014 Helsinki and Veterinary Medicine, 00790 Helsinki, Finland; INRAE - Université de Toulouse UR 0035 CEFS, 31326 Castanet Tolosan, France; ANSES-Nancy, Laboratoire de la rage et de la faune sauvage, 54220 Malzéville, France; Department of Tropical Parasitology, Institute of Maritime and Tropical Medicine, Medical University of Gdansk, 81-519 Gdynia, Poland; CBGP, INRAE, CIRAD, IRD, Institut Agro, University of Montpellier, Montpellier, France; University of Antwerp, Evolutionary Ecology Group, 2610 Wilrijk, Belgium; Consejo Nacional de Investigaciones Científicas y Técnicas (CONICET), Buenos Aires, Argentina; Munster Technological University, Department of Biological and Pharmaceutical Sciences, Clash, V92 CX88 Tralee, Ireland; University of Potsdam, Institute of Biochemistry and Biology, 14469 Potsdam, Germany; Julius Kühn Institute, 48161 Münster, Germany

**Keywords:** Europe, rodents, SARS-CoV-2, serology

## Abstract

We report serological surveillance for exposure to SARS-CoV-2 in 1,237 wild rodents and other small mammals across Europe. All samples were negative with the possible exception of one. Given the ongoing circulation of this virus in humans and potential host jumps, we suggest such surveillance be continued.
