## Supplementary material for "Serological surveillance for wild rodent infection with SARS-CoV-2 in Europe": Table S1

### Sheet: Feuil1
Country	Area	Locality	Code	Lat	Lon	Habitat	Sampling period	Species	Assayed	IFA positive
Ireland	West	MTU North Campus	IRPMNK	52.286484	-9.673541	Urban Park	27 April-11 May 2021	Apodemus sylvaticus	20	0
								Myodes glareolus	13	0
		Foynes 1	IRFF1L	52.614127	-9.125379	Forest	2-22 April 2021	Apodemus sylvaticus	17	0
								Myodes glareolus	23	0
		Foynes 3	IRFF3L	52.613288	-9.126645	Forest	20 May 2021	Apodemus sylvaticus	14	0
								Myodes glareolus	23	0
	Central (Midlands)	Donore Wood	IRFDWW	53.64522605743286	-7.386681272801761	Forest	3 June 2021	Apodemus sylvaticus	17	0
								Myodes glareolus	5	0
		Killinthomas Wood	IRFKTK	53.240111	-7.010463	Forest	14 June 2021	Apodemus sylvaticus	17	0
								Myodes glareolus	20	0
		Moore Abbey	IRFMAK	53.130586	-7.049415	Forest	31 May 2021	Apodemus sylvaticus	3	0
								Myodes glareolus	5	0
		St. John's Woods	IRFSJR	53.554210	-8.005065	Forest	24 May-17 June 2021	Apodemus sylvaticus	23	0
								Myodes glareolus	7	0
	East	Druids Glen Golf Course	IRPDGW	53.093334591496046	-6.078752403927855	Urban Park	8 June 2021	Apodemus sylvaticus	10	0
Belgium	North	Antwerp zoo	BEPANT	51.2162611	4.42287	Urban Park	4-7 May 2021	Apodemus sylvaticus	32	0
								Crocidura russula	5	0
								Mus musculus	1	0
		Fort 5	BEFFO5	51.1618833	4.4372	Forest	13 March-15 April 2021	Apodemus sylvaticus	22	0
								Myodes glareolus	42	0
								Rattus norvegicus	8	0
		Fort 6	BEPFO6	51.1650611	4.40491	Urban Park	6-9 April 2021	Apodemus sylvaticus	27	1
								Crocidura russula	3	0
								Myodes glareolus	24	0
								Rattus norvegicus	4	0
								Sciurus vulgaris	1	0
		Plankendael	BEFPLA	50.9997722	4.5195416	Forest	27 April-30 April 2021	Apodemus sylvaticus	13	0
								Mus musculus	4	0
								Myodes glareolus	27	0
								Rattus norvegicus	5	0
								Sciurus vulgaris	1	0
		Rivierenhof	BEPRIV	51.2150389	4.4640194	Urban Park	20-23 April 2021	Apodemus sylvaticus	13	0
								Crocidura russula	2	0
								Myodes glareolus	17	0
								Rattus norvegicus	1	0
								Sciurus vulgaris	1	0
		Zevendonk	BEFZEV	51.2781444	4.93784	Forest	11-14 May 2021	Apodemus sylvaticus	5	0
								Myodes glareolus	35	0
France	East (Lyon)	La Tête d'Or	FRPLTO	45.777	4.855	Urban Park	27 April-6 May 2021	Apodemus sylvaticus	34	0
								Crocidura russula	13	0
								Microtus arvalis	2	0
								Mus musculus	18	0
								Rattus norvegicus	15	0
		Domaine Lacroix Laval	FRPDLL	45.787	4.724	Urban Park	30 April-6 May 2021	Apodemus flavicollis	15	0
								Apodemus sylvaticus	46	0
								Myodes glareolus	34	0
	East (Ain)	Cormaranche en Bugey	FRFCOR	45.947	5.632	Forest	18-20 May 2021	Apodemus flavicollis	43	0
								Apodemus sylvaticus	14	0
								Myodes glareolus	37	0
		Griffe au diable	FRFGRI	45.937	5.7645	Forest	20-22 May 2021	Apodemus flavicollis	47	0
								Apodemus sylvaticus	16	0
								Microtus subterraneus	1	0
								Myodes glareolus	27	0
	East (Jura)	Glacière	FRGLA	46.84233	6.02197	Forest	25-28 May 2021	Apodemus flavicollis	13	0
								Myodes glareolus	19	0
		Mignovillard	FRFMIG	46.76	6.17	Forest	23-27 May 2021	Apodemus flavicollis	23	0
								Apodemus sylvaticus	10	0
								Myodes glareolus	34	0
Germany	Central (Thüringen)	Germany Central A	GEFVOLL	51.363667	10.526944	Forest	20-23 April 2021	Apodemus flavicollis	1	0
								Myodes glareolus	4	0
		Germany Central B	GEFBUE	51.271178	10.310175	Forest	20-21 April 2021	Apodemus agrarius	2	0
								Microtus arvalis	1	0
								Myodes glareolus	8	0
		Germany Central C	GEFREI	51.335836	10.36015	Forest	21-22 April 2021	Apodemus flavicollis	26	0
								Myodes glareolus	24	0
		Germany Central D	GEFKUE	51.2676512	10.2383189	Forest	20-21 April 2021	Apodemus flavicollis	17	0
								Myodes glareolus	26	0
	East (Brandenburg)	Germany East A	GEPBGP	52.404453	13.025651	Urban Park	25-26 May 2021	Apodemus agrarius	13	0
								Apodemus flavicollis	8	0
								Myodes glareolus	12	0
		Germany East B	GEFWIN	52.398096	12.994388	Forest	8 June 2021	Apodemus flavicollis	10	0
								Myodes glareolus	2	0
		Germany East D	GEFKAT	52.415249	13.006878	Forest	1-2 June 2021	Apodemus flavicollis	1	0
								Myodes glareolus	3	0
Poland	North	Mazury Lake District 1	POFML1	53.806972	21.672777	Forest	14-16 September 2021	Apodemus agrarius	13	0
								Apodemus sylvaticus	16	0
								Microtus arvalis	2	0
								Mus musculus	2	0
								Myodes glareolus	20	0
								Sorex minutus	1	0
		Mazury Lake District 2	POFML2	53.815027	21.652194	Forest	14-17 September 2021	Apodemus agrarius	4	0
								Apodemus sylvaticus	6	0
								Microtus arvalis	6	0
								Mus musculus	1	0
								Myodes glareolus	11	0
								Sorex minutus	11	0
		Mazury Lake District 3	POFML3	53.8495	21.635833	Forest	16 September 2021	Microtus arvalis	5	0
		Mazury Lake District 4	POFML4	53.85475	21.647444	Forest	17 September 2021	Apodemus agrarius	6	0
								Myodes glareolus	4	0
